# Employing active learning in the optimization of culture medium for mammalian cells

**DOI:** 10.1101/2022.12.24.521878

**Authors:** Takamasa Hashizume, Yuki Ozawa, Bei-Wen Ying

## Abstract

Medium optimization is a crucial step of cell culture for biopharmaceutics and regeneration medicine. It remains challenging, as both media and cells are highly complex systems. To address the issue, we tried active learning to fine-tune the culture medium by combining the high-throughput assay and machine learning. As a pilot study, the cell line HeLa-S3 and the gradient-boosting decision tree algorithm were used. The regular and time-saving approaches were developed, and both successfully fine-tuned 29 components to achieve improved cell culture than the original medium. The fine-tuned media showed a significant decrease in fetal bovine serum and the differentiation in vitamins and amino acids. Unexpectedly, the medium optimization raised the cellular NAD(P)H abundance but not the cell concentration owing to the conventional method used for cell culture assay. Our study demonstrated the efficiency of active learning for medium optimization and provided valuable hints for employing machine learning in cell culture.
