## Supplementary material for "Employing active learning in the optimization of culture medium for mammalian cells": Table S1

### Sheet: Table S1
Table S1 Dataset of the cell culture at 168 h in 308 medium combinations. The concentrations of the 29 medium components (mM), the mean A450 of biological replications (N=3~4), and the corresponding standard deviation are summarized.
No.	Arginine	Glutamine	Histidine	Isoleucine	Leucine	Lysine	Methionine	Phenylalanine	Threonine	Tryptophane	Tyrosine	Valine	Cystine	Choline	Calcium pantothenate	Folic acid	Niacinamide	Pyridoxal	Riboflavin	Thiamine	Inositol	CaCl2	MgSO4	KCl	NaHCO3	NaCl	NaH2PO4	Glucose	FBS	mean A450	sd A450
1	0.6	2	0.2	0.4	0.4	0.4	0.1	0.2	0.4	0.05	0.2	0.4	0.1	0.007	0.002	0.002	0.008	0.005	0.0003	0.003	0.01	1.8	0.8	5.5	26	120	1	5.6	0.1	1.30933	0.19725
2	0.6	2	0.2	0.4	0.4	0.4	0.1	0.2	0.4	0.05	0.2	0.4	0	0.007	0.002	0.002	0.008	0.005	0.0003	0.003	0.01	1.8	0.8	5.5	26	120	1	5.6	0.1	0.029	0.0054365
3	0.6	2	0.2	0.4	0.4	0.4	0.1	0.2	0.4	0.05	0.2	0.4	0.01	0.007	0.002	0.002	0.008	0.005	0.0003	0.003	0.01	1.8	0.8	5.5	26	120	1	5.6	0.1	1.51933	0.0572849
4	0.6	2	0.2	0.4	0.4	0.4	0.1	0.2	0.4	0.05	0.2	0.4	0.25	0.007	0.002	0.002	0.008	0.005	0.0003	0.003	0.01	1.8	0.8	5.5	26	120	1	5.6	0.1	1.15267	0.502906
5	0.6	2	0.2	0.4	0.4	0.4	0.1	0.2	0.4	0.05	0.2	0.4	0.1	0.007	0.002	0.0002	0.008	0.005	0.0003	0.003	0.01	1.8	0.8	5.5	26	120	1	5.6	0.1	1.58467	0.0894315
6	0.6	2	0.2	0.4	0.4	0.4	0.1	0.2	0.4	0.05	0.2	0.4	0.1	0.007	0.002	0	0.008	0.005	0.0003	0.003	0.01	1.8	0.8	5.5	26	120	1	5.6	0.1	0.978	0.0942668
7	0.6	2	0.2	0.4	0.4	0.4	0.1	0.2	0.4	0.05	0.2	0.4	0.1	0.007	0.002	0.006	0.008	0.005	0.0003	0.003	0.01	1.8	0.8	5.5	26	120	1	5.6	0.1	0.891333	0.170116
8	0.6	2	0.2	0.4	0.4	0.4	0.1	0.2	0.4	0.05	0.2	0.4	0.1	0.007	0.002	0.002	0.008	0.005	0.0003	0.003	0.01	1.8	0.8	5.5	26	120	1	5.6	0.001	0.0916667	0.203706
9	0.6	2	0.2	0.4	0.4	0.4	0.1	0.2	0.4	0.05	0.2	0.4	0.1	0.007	0.002	0.002	0.008	0.005	0.0003	0.003	0.01	1.8	0.8	5.5	26	120	1	5.6	0.01	1.263	0.277794
10	0.6	2	0.2	0.4	0.4	0.4	0.1	0.2	0.4	0.05	0.2	0.4	0.1	0.007	0.002	0.002	0.008	0.005	0.0003	0.003	0.01	1.8	0.8	5.5	26	120	1	5.6	0.05	2.01467	0.0685128
11	0	2	0.2	0.4	0.4	0.4	0.1	0.2	0.4	0.05	0.2	0.4	0.1	0.007	0.002	0.002	0.008	0.005	0.0003	0.003	0.01	1.8	0.8	5.5	26	120	1	5.6	0.1	0.0543333	0.00235702
12	0.06	2	0.2	0.4	0.4	0.4	0.1	0.2	0.4	0.05	0.2	0.4	0.1	0.007	0.002	0.002	0.008	0.005	0.0003	0.003	0.01	1.8	0.8	5.5	26	120	1	5.6	0.1	1.29467	0.184804
13	6	2	0.2	0.4	0.4	0.4	0.1	0.2	0.4	0.05	0.2	0.4	0.1	0.007	0.002	0.002	0.008	0.005	0.0003	0.003	0.01	1.8	0.8	5.5	26	120	1	5.6	0.1	1.24467	0.20247
14	16	2	0.2	0.4	0.4	0.4	0.1	0.2	0.4	0.05	0.2	0.4	0.1	0.007	0.002	0.002	0.008	0.005	0.0003	0.003	0.01	1.8	0.8	5.5	26	120	1	5.6	0.1	0.747333	0.0708865
15	0.6	0	0.2	0.4	0.4	0.4	0.1	0.2	0.4	0.05	0.2	0.4	0.1	0.007	0.002	0.002	0.008	0.005	0.0003	0.003	0.01	1.8	0.8	5.5	26	120	1	5.6	0.1	0	0.0114407
16	0.6	0.2	0.2	0.4	0.4	0.4	0.1	0.2	0.4	0.05	0.2	0.4	0.1	0.007	0.002	0.002	0.008	0.005	0.0003	0.003	0.01	1.8	0.8	5.5	26	120	1	5.6	0.1	0.09	0.020806
17	0.6	5	0.2	0.4	0.4	0.4	0.1	0.2	0.4	0.05	0.2	0.4	0.1	0.007	0.002	0.002	0.008	0.005	0.0003	0.003	0.01	1.8	0.8	5.5	26	120	1	5.6	0.1	1.31133	0.161213
18	0.6	10	0.2	0.4	0.4	0.4	0.1	0.2	0.4	0.05	0.2	0.4	0.1	0.007	0.002	0.002	0.008	0.005	0.0003	0.003	0.01	1.8	0.8	5.5	26	120	1	5.6	0.1	1.11433	0.0678249
19	0.6	2	0	0.4	0.4	0.4	0.1	0.2	0.4	0.05	0.2	0.4	0.1	0.007	0.002	0.002	0.008	0.005	0.0003	0.003	0.01	1.8	0.8	5.5	26	120	1	5.6	0.1	0.480333	0.0449469
20	0.6	2	0.02	0.4	0.4	0.4	0.1	0.2	0.4	0.05	0.2	0.4	0.1	0.007	0.002	0.002	0.008	0.005	0.0003	0.003	0.01	1.8	0.8	5.5	26	120	1	5.6	0.1	1.142	0.169262
21	0.6	2	2	0.4	0.4	0.4	0.1	0.2	0.4	0.05	0.2	0.4	0.1	0.007	0.002	0.002	0.008	0.005	0.0003	0.003	0.01	1.8	0.8	5.5	26	120	1	5.6	0.1	0.960333	0.0254864
22	0.6	2	10	0.4	0.4	0.4	0.1	0.2	0.4	0.05	0.2	0.4	0.1	0.007	0.002	0.002	0.008	0.005	0.0003	0.003	0.01	1.8	0.8	5.5	26	120	1	5.6	0.1	0.484667	0.0864908
23	0.6	2	0.2	0	0.4	0.4	0.1	0.2	0.4	0.05	0.2	0.4	0.1	0.007	0.002	0.002	0.008	0.005	0.0003	0.003	0.01	1.8	0.8	5.5	26	120	1	5.6	0.1	0.161667	0.0518524
24	0.6	2	0.2	0.04	0.4	0.4	0.1	0.2	0.4	0.05	0.2	0.4	0.1	0.007	0.002	0.002	0.008	0.005	0.0003	0.003	0.01	1.8	0.8	5.5	26	120	1	5.6	0.1	1.01967	0.179103
25	0.6	2	0.2	4	0.4	0.4	0.1	0.2	0.4	0.05	0.2	0.4	0.1	0.007	0.002	0.002	0.008	0.005	0.0003	0.003	0.01	1.8	0.8	5.5	26	120	1	5.6	0.1	1.28033	0.166856
26	0.6	2	0.2	10	0.4	0.4	0.1	0.2	0.4	0.05	0.2	0.4	0.1	0.007	0.002	0.002	0.008	0.005	0.0003	0.003	0.01	1.8	0.8	5.5	26	120	1	5.6	0.1	1.087	0.0418755
27	0.6	2	0.2	0.4	0	0.4	0.1	0.2	0.4	0.05	0.2	0.4	0.1	0.007	0.002	0.002	0.008	0.005	0.0003	0.003	0.01	1.8	0.8	5.5	26	120	1	5.6	0.1	0	0.0219697
28	0.6	2	0.2	0.4	0.04	0.4	0.1	0.2	0.4	0.05	0.2	0.4	0.1	0.007	0.002	0.002	0.008	0.005	0.0003	0.003	0.01	1.8	0.8	5.5	26	120	1	5.6	0.1	1.09667	0.161778
29	0.6	2	0.2	0.4	4	0.4	0.1	0.2	0.4	0.05	0.2	0.4	0.1	0.007	0.002	0.002	0.008	0.005	0.0003	0.003	0.01	1.8	0.8	5.5	26	120	1	5.6	0.1	1.69067	0.190953
30	0.6	2	0.2	0.4	10	0.4	0.1	0.2	0.4	0.05	0.2	0.4	0.1	0.007	0.002	0.002	0.008	0.005	0.0003	0.003	0.01	1.8	0.8	5.5	26	120	1	5.6	0.1	1.09267	0.15124
31	0.6	2	0.2	0.4	0.4	0	0.1	0.2	0.4	0.05	0.2	0.4	0.1	0.007	0.002	0.002	0.008	0.005	0.0003	0.003	0.01	1.8	0.8	5.5	26	120	1	5.6	0.1	0.633	0.105787
32	0.6	2	0.2	0.4	0.4	0.04	0.1	0.2	0.4	0.05	0.2	0.4	0.1	0.007	0.002	0.002	0.008	0.005	0.0003	0.003	0.01	1.8	0.8	5.5	26	120	1	5.6	0.1	1.38867	0.0757555
33	0.6	2	0.2	0.4	0.4	4	0.1	0.2	0.4	0.05	0.2	0.4	0.1	0.007	0.002	0.002	0.008	0.005	0.0003	0.003	0.01	1.8	0.8	5.5	26	120	1	5.6	0.1	1.08433	0.190541
34	0.6	2	0.2	0.4	0.4	16	0.1	0.2	0.4	0.05	0.2	0.4	0.1	0.007	0.002	0.002	0.008	0.005	0.0003	0.003	0.01	1.8	0.8	5.5	26	120	1	5.6	0.1	0.00566667	0.0131993
35	0.6	2	0.2	0.4	0.4	0.4	0	0.2	0.4	0.05	0.2	0.4	0.1	0.007	0.002	0.002	0.008	0.005	0.0003	0.003	0.01	1.8	0.8	5.5	26	120	1	5.6	0.1	0.585667	0.0246892
36	0.6	2	0.2	0.4	0.4	0.4	0.01	0.2	0.4	0.05	0.2	0.4	0.1	0.007	0.002	0.002	0.008	0.005	0.0003	0.003	0.01	1.8	0.8	5.5	26	120	1	5.6	0.1	1.12433	0.188611
37	0.6	2	0.2	0.4	0.4	0.4	1	0.2	0.4	0.05	0.2	0.4	0.1	0.007	0.002	0.002	0.008	0.005	0.0003	0.003	0.01	1.8	0.8	5.5	26	120	1	5.6	0.1	1.19567	0.13191
38	0.6	2	0.2	0.4	0.4	0.4	10	0.2	0.4	0.05	0.2	0.4	0.1	0.007	0.002	0.002	0.008	0.005	0.0003	0.003	0.01	1.8	0.8	5.5	26	120	1	5.6	0.1	0.379	0.101513
39	0.6	2	0.2	0.4	0.4	0.4	0.1	0	0.4	0.05	0.2	0.4	0.1	0.007	0.002	0.002	0.008	0.005	0.0003	0.003	0.01	1.8	0.8	5.5	26	120	1	5.6	0.1	0.882333	0.206903
40	0.6	2	0.2	0.4	0.4	0.4	0.1	0.02	0.4	0.05	0.2	0.4	0.1	0.007	0.002	0.002	0.008	0.005	0.0003	0.003	0.01	1.8	0.8	5.5	26	120	1	5.6	0.1	1.42167	0.0865345
41	0.6	2	0.2	0.4	0.4	0.4	0.1	2	0.4	0.05	0.2	0.4	0.1	0.007	0.002	0.002	0.008	0.005	0.0003	0.003	0.01	1.8	0.8	5.5	26	120	1	5.6	0.1	1.288	0.191803
42	0.6	2	0.2	0.4	0.4	0.4	0.1	10	0.4	0.05	0.2	0.4	0.1	0.007	0.002	0.002	0.008	0.005	0.0003	0.003	0.01	1.8	0.8	5.5	26	120	1	5.6	0.1	0.554667	0.295685
43	0.6	2	0.2	0.4	0.4	0.4	0.1	0.2	0	0.05	0.2	0.4	0.1	0.007	0.002	0.002	0.008	0.005	0.0003	0.003	0.01	1.8	0.8	5.5	26	120	1	5.6	0.1	0.831667	0.316599
44	0.6	2	0.2	0.4	0.4	0.4	0.1	0.2	0.04	0.05	0.2	0.4	0.1	0.007	0.002	0.002	0.008	0.005	0.0003	0.003	0.01	1.8	0.8	5.5	26	120	1	5.6	0.1	1.17133	0.299868
45	0.6	2	0.2	0.4	0.4	0.4	0.1	0.2	4	0.05	0.2	0.4	0.1	0.007	0.002	0.002	0.008	0.005	0.0003	0.003	0.01	1.8	0.8	5.5	26	120	1	5.6	0.1	1.19833	0.101876
46	0.6	2	0.2	0.4	0.4	0.4	0.1	0.2	10	0.05	0.2	0.4	0.1	0.007	0.002	0.002	0.008	0.005	0.0003	0.003	0.01	1.8	0.8	5.5	26	120	1	5.6	0.1	0.850667	0.246362
47	0.6	2	0.2	0.4	0.4	0.4	0.1	0.2	0.4	0	0.2	0.4	0.1	0.007	0.002	0.002	0.008	0.005	0.0003	0.003	0.01	1.8	0.8	5.5	26	120	1	5.6	0.1	0.684333	0.229819
48	0.6	2	0.2	0.4	0.4	0.4	0.1	0.2	0.4	0.005	0.2	0.4	0.1	0.007	0.002	0.002	0.008	0.005	0.0003	0.003	0.01	1.8	0.8	5.5	26	120	1	5.6	0.1	1.01567	0.139536
49	0.6	2	0.2	0.4	0.4	0.4	0.1	0.2	0.4	0.5	0.2	0.4	0.1	0.007	0.002	0.002	0.008	0.005	0.0003	0.003	0.01	1.8	0.8	5.5	26	120	1	5.6	0.1	0.261667	0.0338264
50	0.6	2	0.2	0.4	0.4	0.4	0.1	0.2	0.4	5	0.2	0.4	0.1	0.007	0.002	0.002	0.008	0.005	0.0003	0.003	0.01	1.8	0.8	5.5	26	120	1	5.6	0.1	0.0913333	0.0715122
51	0.6	2	0.2	0.4	0.4	0.4	0.1	0.2	0.4	0.05	0	0.4	0.1	0.007	0.002	0.002	0.008	0.005	0.0003	0.003	0.01	1.8	0.8	5.5	26	120	1	5.6	0.1	0.361333	0.172864
52	0.6	2	0.2	0.4	0.4	0.4	0.1	0.2	0.4	0.05	0.02	0.4	0.1	0.007	0.002	0.002	0.008	0.005	0.0003	0.003	0.01	1.8	0.8	5.5	26	120	1	5.6	0.1	1.45433	0.134353
53	0.6	2	0.2	0.4	0.4	0.4	0.1	0.2	0.4	0.05	2	0.4	0.1	0.007	0.002	0.002	0.008	0.005	0.0003	0.003	0.01	1.8	0.8	5.5	26	120	1	5.6	0.1	1.063	0.058551
54	0.6	2	0.2	0.4	0.4	0.4	0.1	0.2	0.4	0.05	10	0.4	0.1	0.007	0.002	0.002	0.008	0.005	0.0003	0.003	0.01	1.8	0.8	5.5	26	120	1	5.6	0.1	0.115667	0.0591965
55	0.6	2	0.2	0.4	0.4	0.4	0.1	0.2	0.4	0.05	0.2	0	0.1	0.007	0.002	0.002	0.008	0.005	0.0003	0.003	0.01	1.8	0.8	5.5	26	120	1	5.6	0.1	1.04633	0.11291
56	0.6	2	0.2	0.4	0.4	0.4	0.1	0.2	0.4	0.05	0.2	0.04	0.1	0.007	0.002	0.002	0.008	0.005	0.0003	0.003	0.01	1.8	0.8	5.5	26	120	1	5.6	0.1	1.803	0.0966414
57	0.6	2	0.2	0.4	0.4	0.4	0.1	0.2	0.4	0.05	0.2	4	0.1	0.007	0.002	0.002	0.008	0.005	0.0003	0.003	0.01	1.8	0.8	5.5	26	120	1	5.6	0.1	2.066	0.193994
58	0.6	2	0.2	0.4	0.4	0.4	0.1	0.2	0.4	0.05	0.2	10	0.1	0.007	0.002	0.002	0.008	0.005	0.0003	0.003	0.01	1.8	0.8	5.5	26	120	1	5.6	0.1	2.257	0.194129
59	0.6	2	0.2	0.4	0.4	0.4	0.1	0.2	0.4	0.05	0.2	0.4	0.1	0	0.002	0.002	0.008	0.005	0.0003	0.003	0.01	1.8	0.8	5.5	26	120	1	5.6	0.1	2.41467	0.0956986
60	0.6	2	0.2	0.4	0.4	0.4	0.1	0.2	0.4	0.05	0.2	0.4	0.1	0.0007	0.002	0.002	0.008	0.005	0.0003	0.003	0.01	1.8	0.8	5.5	26	120	1	5.6	0.1	2.90767	0.158115
61	0.6	2	0.2	0.4	0.4	0.4	0.1	0.2	0.4	0.05	0.2	0.4	0.1	0.07	0.002	0.002	0.008	0.005	0.0003	0.003	0.01	1.8	0.8	5.5	26	120	1	5.6	0.1	2.81967	0.0534249
62	0.6	2	0.2	0.4	0.4	0.4	0.1	0.2	0.4	0.05	0.2	0.4	0.1	0.7	0.002	0.002	0.008	0.005	0.0003	0.003	0.01	1.8	0.8	5.5	26	120	1	5.6	0.1	2.62767	0.529553
63	0.6	2	0.2	0.4	0.4	0.4	0.1	0.2	0.4	0.05	0.2	0.4	0.1	0.007	0	0.002	0.008	0.005	0.0003	0.003	0.01	1.8	0.8	5.5	26	120	1	5.6	0.1	2.118	0.0340327
64	0.6	2	0.2	0.4	0.4	0.4	0.1	0.2	0.4	0.05	0.2	0.4	0.1	0.007	0.0002	0.002	0.008	0.005	0.0003	0.003	0.01	1.8	0.8	5.5	26	120	1	5.6	0.1	2.667	0.209629
65	0.6	2	0.2	0.4	0.4	0.4	0.1	0.2	0.4	0.05	0.2	0.4	0.1	0.007	0.02	0.002	0.008	0.005	0.0003	0.003	0.01	1.8	0.8	5.5	26	120	1	5.6	0.1	2.534	0.210625
66	0.6	2	0.2	0.4	0.4	0.4	0.1	0.2	0.4	0.05	0.2	0.4	0.1	0.007	0.2	0.002	0.008	0.005	0.0003	0.003	0.01	1.8	0.8	5.5	26	120	1	5.6	0.1	2.272	0.223837
67	0.6	2	0.2	0.4	0.4	0.4	0.1	0.2	0.4	0.05	0.2	0.4	0.1	0.007	0.002	0.002	0	0.005	0.0003	0.003	0.01	1.8	0.8	5.5	26	120	1	5.6	0.1	1.90933	0.101246
68	0.6	2	0.2	0.4	0.4	0.4	0.1	0.2	0.4	0.05	0.2	0.4	0.1	0.007	0.002	0.002	0.0008	0.005	0.0003	0.003	0.01	1.8	0.8	5.5	26	120	1	5.6	0.1	2.252	0.124516
69	0.6	2	0.2	0.4	0.4	0.4	0.1	0.2	0.4	0.05	0.2	0.4	0.1	0.007	0.002	0.002	0.08	0.005	0.0003	0.003	0.01	1.8	0.8	5.5	26	120	1	5.6	0.1	2.75367	0.488733
70	0.6	2	0.2	0.4	0.4	0.4	0.1	0.2	0.4	0.05	0.2	0.4	0.1	0.007	0.002	0.002	0.8	0.005	0.0003	0.003	0.01	1.8	0.8	5.5	26	120	1	5.6	0.1	2.59667	0.338865
71	0.6	2	0.2	0.4	0.4	0.4	0.1	0.2	0.4	0.05	0.2	0.4	0.1	0.007	0.002	0.002	0.008	0	0.0003	0.003	0.01	1.8	0.8	5.5	26	120	1	5.6	0.1	1.98033	0.174255
72	0.6	2	0.2	0.4	0.4	0.4	0.1	0.2	0.4	0.05	0.2	0.4	0.1	0.007	0.002	0.002	0.008	0.0005	0.0003	0.003	0.01	1.8	0.8	5.5	26	120	1	5.6	0.1	2.30567	0.112964
73	0.6	2	0.2	0.4	0.4	0.4	0.1	0.2	0.4	0.05	0.2	0.4	0.1	0.007	0.002	0.002	0.008	0.05	0.0003	0.003	0.01	1.8	0.8	5.5	26	120	1	5.6	0.1	1.93833	0.145788
74	0.6	2	0.2	0.4	0.4	0.4	0.1	0.2	0.4	0.05	0.2	0.4	0.1	0.007	0.002	0.002	0.008	0.5	0.0003	0.003	0.01	1.8	0.8	5.5	26	120	1	5.6	0.1	0.15	0.093157
75	0.6	2	0.2	0.4	0.4	0.4	0.1	0.2	0.4	0.05	0.2	0.4	0.1	0.007	0.002	0.002	0.008	0.005	0	0.003	0.01	1.8	0.8	5.5	26	120	1	5.6	0.1	1.18167	0.142083
76	0.6	2	0.2	0.4	0.4	0.4	0.1	0.2	0.4	0.05	0.2	0.4	0.1	0.007	0.002	0.002	0.008	0.005	3e-05	0.003	0.01	1.8	0.8	5.5	26	120	1	5.6	0.1	2.23867	0.294193
77	0.6	2	0.2	0.4	0.4	0.4	0.1	0.2	0.4	0.05	0.2	0.4	0.1	0.007	0.002	0.002	0.008	0.005	0.003	0.003	0.01	1.8	0.8	5.5	26	120	1	5.6	0.1	0.0226667	0.0202868
78	0.6	2	0.2	0.4	0.4	0.4	0.1	0.2	0.4	0.05	0.2	0.4	0.1	0.007	0.002	0.002	0.008	0.005	0.03	0.003	0.01	1.8	0.8	5.5	26	120	1	5.6	0.1	0.243667	0.0882887
79	0.6	2	0.2	0.4	0.4	0.4	0.1	0.2	0.4	0.05	0.2	0.4	0.1	0.007	0.002	0.002	0.008	0.005	0.0003	0	0.01	1.8	0.8	5.5	26	120	1	5.6	0.1	1.983	0.0792058
80	0.6	2	0.2	0.4	0.4	0.4	0.1	0.2	0.4	0.05	0.2	0.4	0.1	0.007	0.002	0.002	0.008	0.005	0.0003	0.0003	0.01	1.8	0.8	5.5	26	120	1	5.6	0.1	1.73633	0.112963
81	0.6	2	0.2	0.4	0.4	0.4	0.1	0.2	0.4	0.05	0.2	0.4	0.1	0.007	0.002	0.002	0.008	0.005	0.0003	0.03	0.01	1.8	0.8	5.5	26	120	1	5.6	0.1	1.80833	0.176028
82	0.6	2	0.2	0.4	0.4	0.4	0.1	0.2	0.4	0.05	0.2	0.4	0.1	0.007	0.002	0.002	0.008	0.005	0.0003	0.3	0.01	1.8	0.8	5.5	26	120	1	5.6	0.1	1.781	0.092687
83	0.6	2	0.2	0.4	0.4	0.4	0.1	0.2	0.4	0.05	0.2	0.4	0.1	0.007	0.002	0.002	0.008	0.005	0.0003	0.003	0	1.8	0.8	5.5	26	120	1	5.6	0.1	1.18433	0.0990028
84	0.6	2	0.2	0.4	0.4	0.4	0.1	0.2	0.4	0.05	0.2	0.4	0.1	0.007	0.002	0.002	0.008	0.005	0.0003	0.003	0.001	1.8	0.8	5.5	26	120	1	5.6	0.1	0.648333	0.0341207
85	0.6	2	0.2	0.4	0.4	0.4	0.1	0.2	0.4	0.05	0.2	0.4	0.1	0.007	0.002	0.002	0.008	0.005	0.0003	0.003	0.1	1.8	0.8	5.5	26	120	1	5.6	0.1	1.03533	0.0853867
86	0.6	2	0.2	0.4	0.4	0.4	0.1	0.2	0.4	0.05	0.2	0.4	0.1	0.007	0.002	0.002	0.008	0.005	0.0003	0.003	1	1.8	0.8	5.5	26	120	1	5.6	0.1	0.826333	0.0992046
87	0.6	2	0.2	0.4	0.4	0.4	0.1	0.2	0.4	0.05	0.2	0.4	0.1	0.007	0.002	0.002	0.008	0.005	0.0003	0.003	0.01	0	0.8	5.5	26	120	1	5.6	0.1	1.00867	0.179136
88	0.6	2	0.2	0.4	0.4	0.4	0.1	0.2	0.4	0.05	0.2	0.4	0.1	0.007	0.002	0.002	0.008	0.005	0.0003	0.003	0.01	0.18	0.8	5.5	26	120	1	5.6	0.1	1.04767	0.0522324
89	0.6	2	0.2	0.4	0.4	0.4	0.1	0.2	0.4	0.05	0.2	0.4	0.1	0.007	0.002	0.002	0.008	0.005	0.0003	0.003	0.01	18	0.8	5.5	26	120	1	5.6	0.1	0.442667	0.0570516
90	0.6	2	0.2	0.4	0.4	0.4	0.1	0.2	0.4	0.05	0.2	0.4	0.1	0.007	0.002	0.002	0.008	0.005	0.0003	0.003	0.01	36	0.8	5.5	26	120	1	5.6	0.1	0.141667	0.00612826
91	0.6	2	0.2	0.4	0.4	0.4	0.1	0.2	0.4	0.05	0.2	0.4	0.1	0.007	0.002	0.002	0.008	0.005	0.0003	0.003	0.01	1.8	0	5.5	26	120	1	5.6	0.1	1.44733	0.235708
92	0.6	2	0.2	0.4	0.4	0.4	0.1	0.2	0.4	0.05	0.2	0.4	0.1	0.007	0.002	0.002	0.008	0.005	0.0003	0.003	0.01	1.8	0.08	5.5	26	120	1	5.6	0.1	1.192	0.0682105
93	0.6	2	0.2	0.4	0.4	0.4	0.1	0.2	0.4	0.05	0.2	0.4	0.1	0.007	0.002	0.002	0.008	0.005	0.0003	0.003	0.01	1.8	8	5.5	26	120	1	5.6	0.1	0.768667	0.0580881
94	0.6	2	0.2	0.4	0.4	0.4	0.1	0.2	0.4	0.05	0.2	0.4	0.1	0.007	0.002	0.002	0.008	0.005	0.0003	0.003	0.01	1.8	40	5.5	26	120	1	5.6	0.1	0.498333	0.067039
95	0.6	2	0.2	0.4	0.4	0.4	0.1	0.2	0.4	0.05	0.2	0.4	0.1	0.007	0.002	0.002	0.008	0.005	0.0003	0.003	0.01	1.8	0.8	0	26	120	1	5.6	0.1	0.715333	0.10472
96	0.6	2	0.2	0.4	0.4	0.4	0.1	0.2	0.4	0.05	0.2	0.4	0.1	0.007	0.002	0.002	0.008	0.005	0.0003	0.003	0.01	1.8	0.8	0.55	26	120	1	5.6	0.1	1.061	0.0553594
97	0.6	2	0.2	0.4	0.4	0.4	0.1	0.2	0.4	0.05	0.2	0.4	0.1	0.007	0.002	0.002	0.008	0.005	0.0003	0.003	0.01	1.8	0.8	55	26	120	1	5.6	0.1	0.104667	0.0291014
98	0.6	2	0.2	0.4	0.4	0.4	0.1	0.2	0.4	0.05	0.2	0.4	0.1	0.007	0.002	0.002	0.008	0.005	0.0003	0.003	0.01	1.8	0.8	110	26	120	1	5.6	0.1	0.176667	0.0471475
99	0.6	2	0.2	0.4	0.4	0.4	0.1	0.2	0.4	0.05	0.2	0.4	0.1	0.007	0.002	0.002	0.008	0.005	0.0003	0.003	0.01	1.8	0.8	5.5	0	120	1	5.6	0.1	0	0.000471405
100	0.6	2	0.2	0.4	0.4	0.4	0.1	0.2	0.4	0.05	0.2	0.4	0.1	0.007	0.002	0.002	0.008	0.005	0.0003	0.003	0.01	1.8	0.8	5.5	2.6	120	1	5.6	0.1	0	0.0114407
101	0.6	2	0.2	0.4	0.4	0.4	0.1	0.2	0.4	0.05	0.2	0.4	0.1	0.007	0.002	0.002	0.008	0.005	0.0003	0.003	0.01	1.8	0.8	5.5	260	120	1	5.6	0.1	0.487	0.035327
102	0.6	2	0.2	0.4	0.4	0.4	0.1	0.2	0.4	0.05	0.2	0.4	0.1	0.007	0.002	0.002	0.008	0.005	0.0003	0.003	0.01	1.8	0.8	5.5	26	0	1	5.6	0.1	0.358	0.032619
103	0.6	2	0.2	0.4	0.4	0.4	0.1	0.2	0.4	0.05	0.2	0.4	0.1	0.007	0.002	0.002	0.008	0.005	0.0003	0.003	0.01	1.8	0.8	5.5	26	1.2	1	5.6	0.1	0.130667	0.0367181
104	0.6	2	0.2	0.4	0.4	0.4	0.1	0.2	0.4	0.05	0.2	0.4	0.1	0.007	0.002	0.002	0.008	0.005	0.0003	0.003	0.01	1.8	0.8	5.5	26	12	1	5.6	0.1	0.215333	0.0181537
105	0.6	2	0.2	0.4	0.4	0.4	0.1	0.2	0.4	0.05	0.2	0.4	0.1	0.007	0.002	0.002	0.008	0.005	0.0003	0.003	0.01	1.8	0.8	5.5	26	240	1	5.6	0.1	0.0683333	0.0368088
106	0.6	2	0.2	0.4	0.4	0.4	0.1	0.2	0.4	0.05	0.2	0.4	0.1	0.007	0.002	0.002	0.008	0.005	0.0003	0.003	0.01	1.8	0.8	5.5	26	120	0	5.6	0.1	0.891667	0.123295
107	0.6	2	0.2	0.4	0.4	0.4	0.1	0.2	0.4	0.05	0.2	0.4	0.1	0.007	0.002	0.002	0.008	0.005	0.0003	0.003	0.01	1.8	0.8	5.5	26	120	0.1	5.6	0.1	0.870667	0.201088
108	0.6	2	0.2	0.4	0.4	0.4	0.1	0.2	0.4	0.05	0.2	0.4	0.1	0.007	0.002	0.002	0.008	0.005	0.0003	0.003	0.01	1.8	0.8	5.5	26	120	10	5.6	0.1	0.545	0.011225
109	0.6	2	0.2	0.4	0.4	0.4	0.1	0.2	0.4	0.05	0.2	0.4	0.1	0.007	0.002	0.002	0.008	0.005	0.0003	0.003	0.01	1.8	0.8	5.5	26	120	100	5.6	0.1	0	0.0409986
110	0.6	2	0.2	0.4	0.4	0.4	0.1	0.2	0.4	0.05	0.2	0.4	0.1	0.007	0.002	0.002	0.008	0.005	0.0003	0.003	0.01	1.8	0.8	5.5	26	120	1	0	0.1	0.461333	0.0800389
111	0.6	2	0.2	0.4	0.4	0.4	0.1	0.2	0.4	0.05	0.2	0.4	0.1	0.007	0.002	0.002	0.008	0.005	0.0003	0.003	0.01	1.8	0.8	5.5	26	120	1	0.56	0.1	0.298	0.0184572
112	0.6	2	0.2	0.4	0.4	0.4	0.1	0.2	0.4	0.05	0.2	0.4	0.1	0.007	0.002	0.002	0.008	0.005	0.0003	0.003	0.01	1.8	0.8	5.5	26	120	1	56	0.1	0.626667	0.0368179
113	6	10	0.02	0.04	0.04	0.4	1	0.02	4	0.05	0.2	10	0.1	0.07	0.002	0.002	0.0008	0.05	0	0.003	0.01	1.8	0	0.55	26	120	1	5.6	0.1	0.955333	0.379013
114	0.06	2	0.2	4	4	4	0.1	0.2	4	0.005	2	4	0.1	0	0	0.0002	0.008	0.05	3e-05	0.0003	0	1.8	0	0.55	26	120	1	5.6	0.1	1.102	0.168477
115	0.6	5	0.02	0.4	0.4	0.4	1	0.02	0.04	0.05	2	4	0.01	0	0.02	0.002	0.008	0	0	0.003	0.01	0	0	0.55	26	12	1	5.6	0.05	0	0.000471405
116	0.06	5	0.02	4	10	0.4	1	0.2	0.4	0.005	0.02	10	0.01	0	0.02	0.002	0.08	0.005	3e-05	0.03	0	0	0.08	0.55	26	120	1	5.6	0.1	0.935667	0.291978
117	6	2	0.2	4	4	0.4	1	0.02	0.04	0.005	2	4	0.1	0.07	0.2	0.002	0	0.05	0.0003	0.003	0.01	0.18	0.8	0.55	26	120	1	5.6	0.05	0.437	0.15671
118	0.06	2	0.02	0.4	0.04	0.4	0.01	0.02	0.4	0.005	2	10	0.01	0.0007	0.02	0.002	0.0008	0.05	3e-05	0	0	0	0.08	0.55	26	12	1	5.6	0.1	0	0.00498888
119	6	10	0.2	4	10	0.4	0.1	0.2	0.04	0.05	2	0.4	0.01	0.07	0	0.002	0.008	0	0	0.3	0.01	0.18	0	0.55	26	12	1	5.6	0.01	0	0.00249444
120	0.6	5	0.02	10	10	4	0.1	0.2	4	0.005	2	10	0.01	0.007	0.0002	0.002	0.08	0.05	0.0003	0.0003	0.1	0.18	0.8	0.55	26	120	1	5.6	0.1	0.783	0.236209
121	6	5	0.2	4	10	0.04	0.01	0.02	0.04	0.005	0.2	0.04	0.01	0.7	0.002	0.0002	0.0008	0.005	0	0.3	0.1	0.18	0.08	0.55	26	12	1	5.6	0.01	0	0.0193046
122	6	2	0.2	0.4	0.4	0.04	0.01	0.02	0.4	0.05	2	0	0.1	0.07	0.02	0.0002	0.08	0	0	0.3	0	0.18	0.08	5.5	26	12	1	5.6	0.1	0.270667	0.0132749
123	0.6	10	0.02	0.04	4	0.04	0.1	0.2	4	0.05	0.02	4	0.1	0.0007	0.0002	0.002	0.008	0.05	0.0003	0.003	0.01	0.18	0.08	5.5	26	120	1	5.6	0.05	0.834	0.114842
124	0.6	2	0.02	10	0.04	4	1	0.2	4	0.05	0.02	10	0.01	0.07	0.0002	0.0002	0.0008	0.005	0.0003	0.03	0.1	1.8	0.8	0.55	26	120	1	5.6	0.01	0.761333	0.00873053
125	6	10	0.02	4	0.04	0.4	1	0.2	0.04	0.05	0.2	4	0.1	0	0.02	0.0002	0.08	0.0005	3e-05	0.3	0.1	0	0	0.55	26	12	1	5.6	0.1	0.211333	0.0628349
126	6	10	0.2	0.4	4	0.4	0.01	0.2	0.04	0.05	2	4	0.01	0	0	0.002	0.0008	0	0	0	0.1	0.18	0.8	5.5	26	12	1	5.6	0.01	0	0.00880656
127	6	5	0.02	0.04	0.4	0.4	0.01	0.02	0.04	0.05	2	0.04	0.01	0.007	0.0002	0.002	0.0008	0.005	0	0.003	0.1	1.8	0.08	5.5	26	12	1	5.6	0.1	0.160667	0.0102089
128	0.06	10	0.02	0.04	0.4	0.04	0.1	0.02	0.4	0.05	2	10	0.1	0.0007	0.2	0.002	0.08	0.05	0.0003	0.0003	0.01	1.8	0.8	5.5	26	120	1	5.6	0.05	1.13033	0.0889244
129	6	2	0.02	0.4	0.4	4	0.01	0.02	0.4	0.005	2	0.04	0.1	0.007	0.0002	0.002	0.008	0.005	0.0003	0	0.1	0.18	0.08	0.55	26	120	1	5.6	0.1	0.207333	0.00694422
130	0.06	10	0.2	4	0.4	4	1	0.02	4	0.05	0.2	0.04	0.01	0.0007	0.0002	0.002	0	0	0.0003	0.03	0.01	1.8	0.8	0.55	26	120	1	5.6	0.05	1.00167	0.0767955
131	0.06	2	0.02	0.04	4	4	0.01	0.2	0.4	0.05	2	0	0.01	0.7	0.002	0.002	0	0.005	0.0003	0	0	0	0	5.5	26	12	1	5.6	0.1	0	0.00679869
132	6	10	0.2	0.4	0.4	4	0.1	0.2	4	0.005	2	0	0.1	0	0.002	0.002	0.008	0.005	0.0003	0.03	0	0	0	0.55	26	12	1	5.6	0.05	0	0.0123288
133	0.6	5	0.2	10	4	0.4	0.1	0.02	0.04	0.05	0.02	0.4	0.01	0.007	0.02	0.002	0.008	0.005	0	0.003	0	0.18	0.08	0.55	26	120	1	5.6	0.1	1.146	0.134977
134	0.6	2	0.2	0.04	0.4	4	0.01	0.02	4	0.005	2	10	0.01	0.0007	0.002	0.002	0.008	0.005	0	0.0003	0.1	0	0	5.5	26	120	1	5.6	0.01	0	0.00169967
135	0.06	5	0.02	4	0.04	4	0.01	0.2	0.4	0.005	0.02	0	0.1	0	0.0002	0.0002	0	0	0	0	0	1.8	0.8	0.55	26	120	1	5.6	0.1	0.701333	0.0362338
136	6	5	0.02	10	10	0.4	0.01	0.2	0.4	0.005	2	0.04	0.1	0.0007	0.002	0.002	0.0008	0.005	0	0.003	0.1	1.8	0	5.5	26	12	1	5.6	0.1	0.115	0.0604207
137	6	5	0.2	0.4	4	0.4	0.1	0.02	0.04	0.05	0.02	10	0.01	0.7	0.2	0.002	0.0008	0.05	3e-05	0.03	0	1.8	0.08	0.55	26	12	1	5.6	0.1	0.0523333	0.0401442
138	0.6	10	0.2	0.04	4	0.4	0.1	0.02	0.4	0.05	0.02	10	0.01	0.7	0.002	0.0002	0.08	0	0	0.03	0.01	0	0	5.5	26	12	1	5.6	0.05	0	0.00329983
139	6	2	0.2	0.4	0.04	0.04	1	0.2	4	0.005	0.2	0.04	0.1	0.07	0.0002	0.0002	0.008	0.05	0.0003	0	0	0	0.08	5.5	26	120	1	5.6	0.1	0.57	0.0162686
140	0.06	10	0.2	4	0.04	4	1	0.02	0.4	0.005	0.02	0.04	0.1	0.07	0.002	0.002	0.08	0.005	3e-05	0.003	0.01	0	0.8	5.5	26	12	1	5.6	0.1	0.585	0.393562
141	6	5	0.02	0.4	10	4	1	0.02	0.4	0.005	2	0.4	0.01	0.0007	0	0.0002	0.08	0.05	3e-05	0.3	0.1	1.8	0	5.5	26	120	1	5.6	0.05	0.297333	0.184841
142	0.6	2	0.2	0.04	0.04	0.04	0.01	0.02	0.04	0.05	0.02	0.4	0.01	0.7	0.02	0.0002	0.08	0.005	0.0003	0.0003	0.1	0	0.08	0.55	26	12	1	5.6	0.05	0	0.0125698
143	0.06	5	0.2	0.4	0.04	0.4	0.1	0.02	0.4	0.05	2	10	0.1	0.007	0.2	0.0002	0.0008	0.05	0	0.003	0	1.8	0.8	5.5	26	12	1	5.6	0.05	0	0.0429056
144	0.06	10	0.2	0.04	0.4	0.04	0.1	0.2	4	0.05	2	0	0.1	0.007	0.2	0.0002	0.008	0.05	3e-05	0.3	0.1	0	0	0.55	26	120	1	5.6	0.1	0.639333	0.0362491
145	6	2	0.02	0.04	10	4	0.01	0.02	0.04	0.05	0.2	4	0.1	0.7	0.0002	0.002	0.0008	0.0005	0.0003	0.03	0	0	0.8	0.55	26	12	1	5.6	0.1	0	0.0106562
146	6	2	0.2	0.04	10	4	0.01	0.02	0.04	0.05	2	0.4	0.01	0.007	0.002	0.0002	0	0.0005	3e-05	0.0003	0	1.8	0	5.5	26	120	1	5.6	0.05	0.137	0.0479328
147	6	2	0.02	0.4	4	4	1	0.02	4	0.05	0.2	0	0.01	0.0007	0	0.0002	0	0	0	0.003	0.01	0.18	0	0.55	26	12	1	5.6	0.01	0	0.0129701
148	6	2	0.2	10	0.4	0.4	0.1	0.2	0.4	0.05	0.2	0.4	0.01	0.07	0.002	0.002	0.008	0.05	3e-05	0.03	0	0	0.08	5.5	26	12	1	5.6	0.05	0	0.0152825
149	0.06	5	0.2	4	0.04	0.4	1	0.2	4	0.005	0.2	4	0.1	0.0007	0.2	0.0002	0.008	0.005	0.0003	0.3	0	0	0.08	0.55	26	12	1	5.6	0.1	0	0.0106145
150	6	2	0.02	4	0.4	0.04	1	0.2	0.4	0.05	0.2	10	0.01	0.7	0.002	0.002	0	0.05	0	0.03	0.1	0	0.08	0.55	26	120	1	5.6	0.01	0	0.00804156
151	0.6	5	0.2	0.4	4	0.04	0.01	0.2	4	0.05	0.2	0.04	0.01	0.07	0.2	0.002	0.0008	0.05	3e-05	0.03	0	1.8	0	0.55	26	120	1	5.6	0.1	1.028	0.227377
152	6	5	0.02	10	0.4	4	0.1	0.02	0.4	0.005	2	0	0.01	0.0007	0.2	0.0002	0.008	0.05	0	0	0	0	0.8	0.55	26	120	1	5.6	0.05	0.503667	0.105389
153	0.06	10	0.2	4	0.4	0.04	0.01	0.02	0.04	0.05	2	0.04	0.1	0.7	0.2	0.0002	0.008	0.0005	0.0003	0.0003	0	0	0.08	5.5	26	12	1	5.6	0.1	0	0.0224648
154	6	10	0.2	4	0.4	0.4	0.1	0.2	0.4	0.005	0.2	0	0.1	0.007	0	0.002	0.0008	0	3e-05	0.003	0.1	0	0.8	0.55	26	120	1	5.6	0.05	0.906	0.133417
155	0.06	10	0.02	10	0.04	0.04	0.01	0.02	0.4	0.005	0.2	0.4	0.1	0	0.002	0.0002	0.0008	0	3e-05	0.3	0.01	1.8	0.08	5.5	26	12	1	5.6	0.1	0.170667	0.107989
156	0.6	5	0.02	0.04	0.4	0.04	0.01	0.02	0.4	0.05	2	0	0.1	0.07	0.0002	0.0002	0.08	0.0005	3e-05	0	0.01	1.8	0	0.55	26	120	1	5.6	0.01	0.278667	0.0353679
157	0.06	5	0.2	0.04	0.4	0.04	0.01	0.02	0.4	0.005	2	0.4	0.1	0.7	0.02	0.002	0.0008	0.0005	0.0003	0.003	0.1	0.18	0.8	0.55	26	12	1	5.6	0.05	0	0.00848528
158	0.06	10	0.2	0.4	4	0.04	1	0.02	4	0.05	2	4	0.1	0	0.02	0.0002	0	0.005	0.0003	0.03	0.01	0.18	0.08	5.5	26	120	1	5.6	0.01	0.248	0.0372051
159	0.06	2	0.02	4	0.04	0.04	0.01	0.2	4	0.05	0.02	0.4	0.1	0.007	0.02	0.002	0.0008	0.005	0	0.0003	0.01	1.8	0	0.55	26	120	1	5.6	0.1	0.744667	0.112967
160	0.06	5	0.02	4	10	4	1	0.02	0.04	0.005	2	0.4	0.01	0.007	0	0.002	0.008	0.0005	3e-05	0.0003	0.1	1.8	0.08	0.55	26	12	1	5.6	0.1	0	0.0127628
161	0.06	5	0.02	0.4	4	0.4	0.1	0.2	4	0.05	2	0	0.1	0.7	0.0002	0.0002	0.08	0.005	3e-05	0.03	0.1	0.18	0	0.55	26	12	1	5.6	0.01	0	0.00509902
162	0.06	5	0.02	0.04	0.04	0.04	0.01	0.2	0.4	0.05	0.2	4	0.1	0.7	0.02	0.0002	0.008	0.0005	0.0003	0.03	0	1.8	0	5.5	26	12	1	5.6	0.05	0	0.0800347
163	6	5	0.2	4	10	0.4	0.1	0.2	0.4	0.005	2	0	0.1	0	0.002	0.0002	0.0008	0.0005	3e-05	0.03	0.01	0.18	0.08	5.5	26	12	1	5.6	0.01	0	0.021276
164	0.06	10	0.02	0.04	10	4	0.1	0.02	0.04	0.05	2	4	0.1	0	0.0002	0.002	0.008	0	3e-05	0	0.01	0.18	0.8	0.55	26	12	1	5.6	0.05	0.110667	0.00974109
165	0.06	5	0.2	4	4	4	0.1	0.2	0.04	0.05	2	0.4	0.01	0.7	0.002	0.002	0.0008	0.0005	0	0.003	0.1	0	0	5.5	26	12	1	5.6	0.01	0	0.00496655
166	6	2	0.2	4	0.4	4	0.1	0.2	0.04	0.05	0.02	0.4	0.1	0.007	0.02	0.0002	0.008	0.005	3e-05	0.3	0.1	0	0.08	0.55	26	12	1	5.6	0.01	0.496333	0.304973
167	0.06	5	0.02	4	4	0.4	0.01	0.02	0.04	0.005	2	0.04	0.1	0.007	0.02	0.002	0.08	0.005	0	0.03	0	0.18	0	5.5	26	12	1	5.6	0.1	0.31	0.250672
168	0.6	2	0.2	0.04	10	0.4	0.1	0.2	4	0.05	0.2	0	0.01	0	0.002	0.0002	0	0	0.0003	0.3	0.01	0	0.8	0.55	26	120	1	5.6	0.1	0.296667	0.0160278
169	0.06	2	0.2	10	4	0.04	0.1	0.02	4	0.05	0.2	0	0.01	0	0.02	0.0002	0	0.005	0	0.3	0.01	0	0	0.55	26	12	1	5.6	0.1	0	0.00424264
170	6	10	0.02	0.04	10	0.04	1	0.02	0.4	0.005	0.2	0.4	0.1	0.7	0	0.0002	0.008	0	3e-05	0.0003	0	0	0	0.55	26	120	1	5.6	0.1	0.231333	0.0400999
171	0.06	10	0.2	0.4	0.4	0.4	1	0.2	0.04	0.05	2	4	0.1	0.7	0.02	0.0002	0.08	0.005	3e-05	0	0.1	1.8	0	0.55	26	120	1	5.6	0.01	0.105	0.0888082
172	0.06	10	0.2	4	0.04	0.4	0.01	0.02	4	0.005	2	0.04	0.01	0	0.0002	0.002	0.008	0.005	3e-05	0.0003	0.01	0	0	0.55	26	12	1	5.6	0.01	0	0.00124722
173	0.6	5	0.2	4	4	0.4	0.1	0.02	0.4	0.05	0.2	0.04	0.1	0.7	0.2	0.002	0.08	0	3e-05	0.0003	0.01	1.8	0.8	5.5	26	120	1	5.6	0.05	2.219	0.311228
174	0.6	5	0.2	4	0.4	0.04	0.1	0.02	0.4	0.05	0.2	0.04	0.1	0.0007	0.002	0.0002	0.0008	0.005	3e-05	0	0.01	1.8	0	5.5	26	120	1	5.6	0.01	0.923667	0.0473075
175	0.06	5	0.2	4	4	0.04	0.1	0.2	0.4	0.05	0.2	0.04	0.1	0.0007	0	0.0002	0.008	0.005	3e-05	0	0.01	1.8	0	5.5	26	120	1	5.6	0.05	1.37767	0.113458
176	0.6	2	0.2	0.4	4	0.4	0.1	0.02	0.4	0.05	0.02	0.4	0.1	0.07	0	0.0002	0.0008	0.05	3e-05	0.0003	0.01	1.8	0.8	5.5	26	120	1	5.6	0.05	1.21767	0.594068
177	0.06	5	0.2	0.4	4	0.4	0.1	0.02	0.4	0.05	0.2	10	0.1	0.07	0.002	0.0002	0.008	0.05	3e-05	0	0.01	1.8	0.8	5.5	26	120	1	5.6	0.01	1.74267	0.172292
178	0.6	2	0.2	0.4	4	0.04	0.1	0.02	0.4	0.05	0.2	0.04	0.1	0.7	0.02	0.002	0.0008	0.05	0.0003	0.03	0.01	1.8	0.8	5.5	26	120	1	5.6	0.1	1.273	0.0761592
179	0.6	5	0.2	0.4	4	0.4	0.1	2	0.4	0.05	0.02	0.04	0.01	0	0.002	0.002	0.0008	0.05	3e-05	0.03	0.01	1.8	0	5.5	26	120	1	5.6	0.1	1.36867	0.255376
180	0.6	2	0.2	4	4	0.4	0.1	0.2	0.4	0.05	0.2	4	0.01	0.7	0.2	0.0002	0.0008	0.0005	0.0003	0	0.01	1.8	0	5.5	26	120	1	5.6	0.1	1.553	0.131548
181	0.6	5	0.2	4	4	0.04	0.1	0.02	0.4	0.05	0.2	0.4	0.01	0	0.002	0.0002	0.08	0.05	3e-05	0.03	0.01	1.8	0	5.5	26	120	1	5.6	0.05	1.682	0.348706
182	0.06	2	0.2	4	4	0.04	0.1	0.2	0.4	0.05	0.2	10	0.01	0.007	0.002	0.002	0.008	0.05	3e-05	0.3	0.01	1.8	0	5.5	26	120	1	5.6	0.05	1.53333	0.108666
183	0.06	2	0.2	0.4	0.4	0.4	0.1	2	0.4	0.05	0.2	10	0.01	0	0	0.002	0.0008	0.005	0.0003	0.03	0.01	1.8	0	5.5	26	120	1	5.6	0.1	1.11933	0.0377918
184	0.6	5	0.2	4	0.4	0.04	0.1	0.02	0.4	0.05	0.02	0.4	0.01	0.7	0.2	0.0002	0.08	0.005	0.0003	0.0003	0.01	1.8	0	5.5	26	120	1	5.6	0.01	0.805667	0.154255
185	0.6	2	0.2	0.4	4	0.4	0.1	0.2	0.4	0.05	0.02	4	0.01	0.0007	0.02	0.0002	0.08	0.005	0.0003	0.003	0.01	1.8	0	5.5	26	120	1	5.6	0.1	1.32333	0.383089
186	0.06	5	0.2	0.4	0.4	0.04	0.1	0.02	0.4	0.05	0.2	0.4	0.01	0.0007	0.2	0.002	0.0008	0.0005	0.0003	0.0003	0.01	1.8	0.8	5.5	26	120	1	5.6	0.1	0.975	0.149947
187	0.06	5	0.2	0.4	0.4	0.4	0.1	0.2	0.4	0.05	0.02	10	0.1	0.07	0.0002	0.0002	0.08	0.0005	3e-05	0	0.01	1.8	0.8	5.5	26	120	1	5.6	0.05	1.19467	0.167865
188	0.6	2	0.2	0.4	0.4	0.04	0.1	0.2	0.4	0.05	0.02	0.04	0.1	0.7	0.0002	0.002	0.008	0.0005	3e-05	0.3	0.01	1.8	0	5.5	26	120	1	5.6	0.05	1.385	0.264047
189	0.06	2	0.2	4	0.4	0.04	0.1	0.2	0.4	0.05	0.02	10	0.01	0	0.02	0.0002	0.08	0	0.0003	0	0.01	1.8	0.8	5.5	26	120	1	5.6	0.01	0.092	0.100894
190	0.06	2	0.2	4	4	0.04	0.1	2	0.4	0.05	0.02	4	0.1	0.007	0	0.0002	0.08	0.0005	0.0003	0.3	0.01	1.8	0.8	5.5	26	120	1	5.6	0.1	0.935667	0.0384968
191	0.6	5	0.2	0.4	0.4	0.04	0.1	2	0.4	0.05	0.2	0.04	0.1	0.0007	0.002	0.0002	0.008	0.0005	3e-05	0.0003	0.01	1.8	0.8	5.5	26	120	1	5.6	0.01	0.272333	0.0167398
192	0.6	5	0.2	4	0.4	0.4	0.1	2	0.4	0.05	0.02	0.04	0.01	0.007	0.002	0.002	0.08	0.05	0.0003	0	0.01	1.8	0	5.5	26	120	1	5.6	0.05	1.46133	0.441084
193	0.6	5	0.2	4	4	0.4	0.1	0.2	0.4	0.05	0.2	0.04	0.01	0.0007	0.0002	0.0002	0.008	0.005	0.0003	0.3	0.01	1.8	0.8	5.5	26	120	1	5.6	0.01	0.290667	0.199225
194	0.06	2	0.2	4	4	0.4	0.1	0.02	0.4	0.05	0.2	0.4	0.1	0.0007	0.0002	0.0002	0.08	0.05	3e-05	0.03	0.01	1.8	0.8	5.5	26	120	1	5.6	0.1	0.969333	0.0422085
195	0.6	5	0.2	0.4	0.4	0.4	0.1	0.2	0.4	0.05	0.2	0.4	0.01	0.0007	0.002	0.002	0.0008	0	3e-05	0.0003	0.01	1.8	0	5.5	26	120	1	5.6	0.05	1.00267	0.0973071
196	0.6	2	0.2	0.4	0.4	0.4	0.1	0.2	0.4	0.05	0.02	10	0.01	0.0007	0.02	0.0002	0.08	0.05	3e-05	0.003	0.01	1.8	0	5.5	26	120	1	5.6	0.01	0.667	0.173121
197	0.6	2	0.2	4	0.4	0.4	0.1	0.2	0.4	0.05	0.2	10	0.1	0.007	0.0002	0.002	0.08	0.0005	3e-05	0.3	0.01	1.8	0	5.5	26	120	1	5.6	0.01	1.05767	0.0572771
198	0.6	5	0.2	4	0.4	0.04	0.1	0.02	0.4	0.05	0.02	4	0.1	0	0.02	0.002	0.08	0.0005	0.0003	0.003	0.01	1.8	0.8	5.5	26	120	1	5.6	0.05	0.921333	0.138541
199	0.06	5	0.2	4	4	0.04	0.1	2	0.4	0.05	0.2	4	0.01	0.0007	0.0002	0.0002	0.008	0	3e-05	0.03	0.01	1.8	0	5.5	26	120	1	5.6	0.05	0.930667	0.0943433
200	0.6	5	0.2	0.4	4	0.04	0.1	0.02	0.4	0.05	0.02	0.04	0.01	0.07	0	0.002	0.008	0.0005	3e-05	0.3	0.01	1.8	0	5.5	26	120	1	5.6	0.01	0.869667	0.165415
201	0.6	5	0.2	4	4	0.4	0.1	2	0.4	0.05	0.2	0.04	0.1	0	0.2	0.002	0.08	0.005	3e-05	0.0003	0.01	1.8	0.8	5.5	26	120	1	5.6	0.01	0.199667	0.175848
202	0.6	2	0.2	0.4	4	0.04	0.1	2	0.4	0.05	0.02	0.4	0.1	0.007	0.002	0.002	0.08	0.05	0.0003	0.3	0.01	1.8	0.8	5.5	26	120	1	5.6	0.01	0.954333	0.2474
203	0.06	5	0.2	0.4	0.4	0.04	0.1	0.02	0.4	0.05	0.2	10	0.01	0.007	0.0002	0.0002	0.08	0.05	3e-05	0.03	0.01	1.8	0.8	5.5	26	120	1	5.6	0.1	0.33	0.0123288
204	0.6	5	0.2	4	4	0.04	0.1	0.02	0.4	0.05	0.02	0.4	0.1	0.007	0.002	0.0002	0.0008	0.005	3e-05	0.3	0.01	1.8	0	5.5	26	120	1	5.6	0.05	0.424	0.0165731
205	0.06	2	0.2	4	0.4	0.04	0.1	0.02	0.4	0.05	0.02	4	0.01	0.07	0.0002	0.0002	0.0008	0.05	0.0003	0.03	0.01	1.8	0.8	5.5	26	120	1	5.6	0.05	0.314333	0.0415077
206	0.06	5	0.2	4	4	0.4	0.1	0.02	0.4	0.05	0.02	0.04	0.01	0	0.0002	0.002	0.08	0	0.0003	0.03	0.01	1.8	0	5.5	26	120	1	5.6	0.05	0.434	0.0141421
207	0.06	5	0.2	0.4	0.4	0.04	0.1	2	0.4	0.05	0.2	0.04	0.01	0.0007	0.02	0.0002	0.008	0	0.0003	0.3	0.01	1.8	0.8	5.5	26	120	1	5.6	0.05	0.202	0.0131403
208	0.06	5	0.2	4	0.4	0.4	0.1	2	0.4	0.05	0.2	0.04	0.01	0.07	0	0.002	0.08	0	0.0003	0.0003	0.01	1.8	0.8	5.5	26	120	1	5.6	0.1	0.388333	0.0264113
209	0.06	5	0.2	4	4	0.4	0.1	0.2	0.4	0.05	0.02	0.04	0.01	0	0.002	0.0002	0.08	0.005	0.0003	0.3	0.01	1.8	0.8	5.5	26	120	1	5.6	0.05	0.276333	0.00249444
210	0.06	5	0.2	4	4	0.04	0.1	0.2	0.4	0.05	0.02	4	0.1	0.07	0	0.002	0.08	0.0005	3e-05	0.03	0.01	1.8	0.8	5.5	26	120	1	5.6	0.05	0.343	0.0334764
211	0.06	5	0.2	0.4	0.4	0.4	0.1	2	0.4	0.05	0.2	10	0.01	0.7	0.2	0.0002	0.08	0.0005	0.0003	0.003	0.01	1.8	0	5.5	26	120	1	5.6	0.05	0.328333	0.0477237
212	0.6	5	0.2	4	4	0.4	0.1	0.2	0.4	0.05	0.2	10	0.1	0.007	0.002	0.002	0.008	0.0005	0.0003	0.03	0.01	1.8	0	5.5	26	120	1	5.6	0.05	0.278667	0.00601849
213	0.06	5	0.2	0.4	0.4	0.04	0.1	0.2	0.4	0.05	0.2	0.4	0.1	0.7	0	0.0002	0.008	0	0.0003	0.3	0.01	1.8	0	5.5	26	120	1	5.6	0.1	0.368333	0.0448132
214	0.06	5	0.2	4	4	0.04	0.1	0.02	0.4	0.05	0.02	10	0.01	0.07	0.02	0.002	0.08	0.005	3e-05	0	0.01	1.8	0.8	5.5	26	120	1	5.6	0.05	0.275333	0.0302692
215	0.06	2	0.2	0.4	4	0.04	0.1	2	0.4	0.05	0.2	10	0.1	0	0.0002	0.0002	0.0008	0.0005	0.0003	0.003	0.01	1.8	0	5.5	26	120	1	5.6	0.05	0.339667	0.0106562
216	0.6	2	0.2	0.4	4	0.4	0.1	0.2	0.4	0.05	0.02	10	0.01	0.007	0.2	0.002	0.0008	0.0005	0.0003	0	0.01	1.8	0	5.5	26	120	1	5.6	0.05	0.229667	0.0335592
217	0.06	2	0.2	4	0.4	0.4	0.1	0.2	0.4	0.05	0.02	0.4	0.01	0.007	0.002	0.0002	0.08	0.005	3e-05	0.0003	0.01	1.8	0	5.5	26	120	1	5.6	0.1	0.344	0.047124
218	0.06	5	0.2	0.4	4	0.04	0.1	0.2	0.4	0.05	0.02	0.04	0.1	0	0.0002	0.002	0.08	0	3e-05	0	0.01	1.8	0.8	5.5	26	120	1	5.6	0.1	0.259667	0.0296348
219	0.6	5	0.2	4	4	0.4	0.1	0.2	0.4	0.05	0.2	4	0.1	0	0.002	0.002	0.08	0	3e-05	0	0.01	1.8	0.8	5.5	26	120	1	5.6	0.05	0.338667	0.0100775
220	0.06	2	0.2	4	0.4	0.04	0.1	0.02	0.4	0.05	0.02	0.4	0.1	0	0.02	0.002	0.08	0	0.0003	0	0.01	1.8	0.8	5.5	26	120	1	5.6	0.1	0.362667	0.0348935
221	0.06	5	0.2	0.4	0.4	0.04	0.1	2	0.4	0.05	0.02	0.4	0.1	0	0.002	0.002	0.08	0	0.0003	0	0.01	1.8	0.8	5.5	26	120	1	5.6	0.1	0.301333	0.0461616
222	0.6	2	0.2	4	0.4	0.04	0.1	2	0.4	0.05	0.02	0.04	0.1	0	0.2	0.002	0.008	0	3e-05	0	0.01	1.8	0.8	5.5	26	120	1	5.6	0.05	0.404333	0.0687475
223	0.06	5	0.2	0.4	0.4	0.04	0.1	0.02	0.4	0.05	0.2	0.4	0.1	0	0.0002	0.002	0.008	0	0.0003	0	0.01	1.8	0.8	5.5	26	120	1	5.6	0.1	0.175	0.0251529
224	0.6	5	0.2	4	4	0.04	0.1	2	0.4	0.05	0.02	0.04	0.1	0	0.0002	0.002	0.008	0	0.0003	0	0.01	1.8	0.8	5.5	26	120	1	5.6	0.05	0.305667	0.017442
225	0.06	5	0.2	4	4	0.4	0.1	0.2	0.4	0.05	0.02	4	0.1	0	0	0.002	0.008	0	3e-05	0	0.01	1.8	0.8	5.5	26	120	1	5.6	0.1	0.286	0.0115181
226	0.6	5	0.2	4	0.4	0.4	0.1	0.02	0.4	0.05	0.02	4	0.1	0	0.0002	0.002	0.008	0	0.0003	0	0.01	1.8	0.8	5.5	26	120	1	5.6	0.1	0.346667	0.0384216
227	0.06	2	0.2	4	0.4	0.04	0.1	0.02	0.4	0.05	0.2	0.4	0.1	0	0.0002	0.002	0.08	0	0.0003	0	0.01	1.8	0.8	5.5	26	120	1	5.6	0.05	0.252333	0.0125521
228	0.06	2	0.2	0.4	4	0.04	0.1	0.02	0.4	0.05	0.02	0.04	0.1	0	0	0.002	0.008	0	3e-05	0	0.01	1.8	0.8	5.5	26	120	1	5.6	0.05	0.188667	0.0180616
229	0.6	2	0.2	0.4	4	0.04	0.1	0.2	0.4	0.05	0.2	10	0.1	0	0.0002	0.002	0.008	0	0.0003	0	0.01	1.8	0.8	5.5	26	120	1	5.6	0.05	0.149	0.00711805
230	0.6	2	0.2	0.4	4	0.4	0.1	2	0.4	0.05	0.02	0.04	0.1	0	0.002	0.002	0.008	0	0.0003	0	0.01	1.8	0.8	5.5	26	120	1	5.6	0.1	0.308333	0.0306848
231	0.6	5	0.2	4	0.4	0.4	0.1	0.02	0.4	0.05	0.02	0.04	0.1	0	0.0002	0.002	0.008	0	3e-05	0	0.01	1.8	0.8	5.5	26	120	1	5.6	0.05	0.33	0.024779
232	0.6	5	0.2	0.4	4	0.4	0.1	0.02	0.4	0.05	0.02	10	0.1	0	0.002	0.002	0.008	0	0.0003	0	0.01	1.8	0.8	5.5	26	120	1	5.6	0.1	0.256333	0.0643653
233	0.06	2	0.2	4	4	0.4	0.1	0.2	0.4	0.05	0.2	10	0.01	0.0007	0.002	0.0002	0.08	0.05	0.0003	0	0.01	1.8	0	5.5	26	120	1	5.6	0.01	0.551	0.0629568
234	0.06	2	0.2	4	4	0.4	0.1	0.02	0.4	0.05	0.2	10	0.01	0.0007	0.002	0.0002	0.08	0.05	0.0003	0	0.01	1.8	0	5.5	26	120	1	5.6	0.01	0.645667	0.0825321
235	0.06	2	0.2	4	4	0.4	0.1	0.2	0.4	0.05	0.2	10	0.1	0.0007	0.002	0.0002	0.08	0.05	0.0003	0	0.01	1.8	0	5.5	26	120	1	5.6	0.01	0.495	0.0341793
236	0.06	2	0.2	4	4	0.4	0.1	0.02	0.4	0.05	0.2	10	0.1	0.0007	0.002	0.0002	0.08	0.05	0.0003	0	0.01	1.8	0	5.5	26	120	1	5.6	0.01	0.419	0.0628985
237	0.06	5	0.2	4	4	0.4	0.1	0.2	0.4	0.05	0.2	10	0.01	0.0007	0.002	0.0002	0.08	0.05	0.0003	0	0.01	1.8	0	5.5	26	120	1	5.6	0.01	0.527	0.100108
238	0.06	5	0.2	4	4	0.4	0.1	0.02	0.4	0.05	0.2	10	0.01	0.0007	0.002	0.0002	0.08	0.05	0.0003	0	0.01	1.8	0	5.5	26	120	1	5.6	0.01	0.408333	0.0248328
239	0.06	2	0.2	4	4	0.4	0.1	0.2	0.4	0.05	0.02	10	0.01	0.0007	0.002	0.0002	0.08	0.05	0.0003	0	0.01	1.8	0	5.5	26	120	1	5.6	0.01	0.470667	0.0223954
240	0.06	2	0.2	4	4	0.4	0.1	0.02	0.4	0.05	0.02	10	0.01	0.0007	0.002	0.0002	0.08	0.05	0.0003	0	0.01	1.8	0	5.5	26	120	1	5.6	0.01	0.404	0.0472323
241	0.06	2	0.2	4	4	0.4	0.1	0.2	0.4	0.05	0.2	10	0.01	0.0007	0.002	0.0002	0.008	0.05	0.0003	0	0.01	1.8	0	5.5	26	120	1	5.6	0.01	0.474	0.0343738
242	0.06	2	0.2	4	4	0.4	0.1	0.02	0.4	0.05	0.2	10	0.01	0.0007	0.002	0.0002	0.008	0.05	0.0003	0	0.01	1.8	0	5.5	26	120	1	5.6	0.01	0.46	0.0787923
243	0.06	2	0.2	0.4	4	0.4	0.1	0.2	0.4	0.05	0.2	10	0.01	0.0007	0.002	0.0002	0.008	0.05	0.0003	0	0.01	1.8	0	5.5	26	120	1	5.6	0.01	0.613	0.0489376
244	0.06	2	0.2	4	4	0.4	0.1	0.2	0.4	0.05	0.2	4	0.01	0.0007	0.002	0.0002	0.08	0.05	0.0003	0	0.01	1.8	0	5.5	26	120	1	5.6	0.01	0.665333	0.0346699
245	0.06	2	0.2	0.4	4	0.4	0.1	0.02	0.4	0.05	0.2	10	0.01	0.0007	0.002	0.0002	0.008	0.05	0.0003	0	0.01	1.8	0	5.5	26	120	1	5.6	0.01	0.598667	0.0337178
246	0.06	2	0.2	4	4	0.4	0.1	0.02	0.4	0.05	0.2	4	0.01	0.0007	0.002	0.0002	0.08	0.05	0.0003	0	0.01	1.8	0	5.5	26	120	1	5.6	0.01	0.647333	0.0667882
247	0.06	2	0.2	0.4	4	0.4	0.1	0.2	0.4	0.05	0.2	10	0.01	0.0007	0.002	0.0002	0.08	0.05	0.0003	0	0.01	1.8	0	5.5	26	120	1	5.6	0.01	0.612667	0.00903081
248	0.06	5	0.2	4	4	0.4	0.1	0.2	0.4	0.05	0.02	10	0.01	0.0007	0.002	0.0002	0.08	0.05	0.0003	0	0.01	1.8	0	5.5	26	120	1	5.6	0.01	0.35	0.0054365
249	0.06	2	0.2	4	4	0.4	0.1	0.02	0.4	0.05	0.2	0.4	0.01	0.0007	0.002	0.0002	0.08	0.05	0.0003	0	0.01	1.8	0	5.5	26	120	1	5.6	0.01	0.736667	0.141681
250	0.06	5	0.2	4	4	0.4	0.1	0.02	0.4	0.05	0.02	10	0.01	0.0007	0.002	0.0002	0.08	0.05	0.0003	0	0.01	1.8	0	5.5	26	120	1	5.6	0.01	0.363667	0.0291014
251	0.06	2	0.2	0.4	4	0.4	0.1	0.02	0.4	0.05	0.2	10	0.01	0.0007	0.002	0.0002	0.08	0.05	0.0003	0	0.01	1.8	0	5.5	26	120	1	5.6	0.01	0.466	0.0236972
252	0.06	5	0.2	4	4	0.4	0.1	2	0.4	0.05	0.2	0.4	0.01	0.07	0.0002	0.0002	0.0008	0.05	3e-05	0.03	0.01	1.8	0	5.5	26	120	1	5.6	0.01	0.562667	0.0368511
253	0.6	2	0.2	4	4	0.4	0.1	2	0.4	0.05	0.2	4	0.1	0.07	0.002	0.0002	0.0008	0.05	0.0003	0	0.01	1.8	0	5.5	26	120	1	5.6	0.01	0.580667	0.0842655
254	0.06	2	0.2	0.4	4	0.04	0.1	2	0.4	0.05	0.2	4	0.01	0.07	0.0002	0.0002	0.0008	0.05	3e-05	0.03	0.01	1.8	0	5.5	26	120	1	5.6	0.01	0.568333	0.0271825
255	0.6	2	0.2	0.4	4	0.4	0.1	2	0.4	0.05	0.02	0.4	0.1	0.07	0.002	0.0002	0.0008	0.05	0.0003	0.0003	0.01	1.8	0	5.5	26	120	1	5.6	0.01	0.568	0.0609171
256	0.6	5	0.2	4	4	0.4	0.1	2	0.4	0.05	0.2	0.4	0.01	0.07	0.002	0.0002	0.0008	0.05	3e-05	0	0.01	1.8	0	5.5	26	120	1	5.6	0.01	0.601667	0.0689541
257	0.6	2	0.2	0.4	4	0.4	0.1	2	0.4	0.05	0.02	0.4	0.1	0.07	0.002	0.0002	0.0008	0.05	0.0003	0.003	0.01	1.8	0	5.5	26	120	1	5.6	0.01	0.527667	0.0204613
258	0.6	2	0.2	0.4	4	0.4	0.1	2	0.4	0.05	0.02	0.4	0.1	0.07	0.002	0.0002	0.0008	0.05	0.0003	0.03	0.01	1.8	0	5.5	26	120	1	5.6	0.01	0.576	0.0257466
259	0.6	2	0.2	0.4	4	0.4	0.1	2	0.4	0.05	0.2	10	0.01	0.07	0.002	0.0002	0.08	0.05	0.0003	0.03	0.01	1.8	0	5.5	26	120	1	5.6	0.01	0.55	0.0408357
260	0.06	2	0.2	0.4	4	0.04	0.1	2	0.4	0.05	0.2	4	0.01	0.07	0.0002	0.0002	0.0008	0.05	3e-05	0.003	0.01	1.8	0	5.5	26	120	1	5.6	0.01	0.57	0.0361509
261	0.6	2	0.2	0.4	4	0.4	0.1	2	0.4	0.05	0.02	0.4	0.1	0.07	0.002	0.0002	0.008	0.05	3e-05	0	0.01	1.8	0	5.5	26	120	1	5.6	0.01	0.576333	0.0322215
262	0.6	2	0.2	0.4	4	0.4	0.1	2	0.4	0.05	0.2	10	0.01	0.07	0.002	0.0002	0.08	0.05	0.0003	0.003	0.01	1.8	0	5.5	26	120	1	5.6	0.01	0.455333	0.0505459
263	0.6	2	0.2	0.4	4	0.4	0.1	2	0.4	0.05	0.2	10	0.01	0.07	0.002	0.0002	0.08	0.05	0.0003	0.0003	0.01	1.8	0	5.5	26	120	1	5.6	0.01	0.514667	0.0297097
264	0.6	2	0.2	0.4	4	0.4	0.1	2	0.4	0.05	0.02	0.4	0.1	0.07	0.002	0.0002	0.008	0.05	3e-05	0.0003	0.01	1.8	0	5.5	26	120	1	5.6	0.01	0.515667	0.0561664
265	0.06	5	0.2	0.4	4	0.4	0.1	2	0.4	0.05	0.2	4	0.01	0.07	0.002	0.0002	0.08	0.05	0.0003	0.03	0.01	1.8	0	5.5	26	120	1	5.6	0.01	0.491333	0.0313829
266	0.6	2	0.2	0.4	4	0.4	0.1	2	0.4	0.05	0.2	10	0.01	0.07	0.002	0.0002	0.08	0.05	0.0003	0	0.01	1.8	0	5.5	26	120	1	5.6	0.01	0.594	0.180535
267	0.6	2	0.2	0.4	4	0.4	0.1	2	0.4	0.05	0.2	10	0.01	0.07	0.002	0.0002	0.08	0.05	3e-05	0.03	0.01	1.8	0	5.5	26	120	1	5.6	0.01	0.636667	0.106267
268	0.6	2	0.2	0.4	4	0.4	0.1	2	0.4	0.05	0.02	0.4	0.1	0.07	0.002	0.0002	0.008	0.05	3e-05	0.003	0.01	1.8	0	5.5	26	120	1	5.6	0.01	0.505333	0.0460169
269	0.06	5	0.2	0.4	4	0.4	0.1	2	0.4	0.05	0.2	4	0.01	0.07	0.002	0.0002	0.08	0.05	0.0003	0.003	0.01	1.8	0	5.5	26	120	1	5.6	0.01	0.457	0.0154344
270	0.6	2	0.2	0.4	0.4	0.4	0.1	0.2	0.4	0.05	0.2	0.4	0.1	0.007	0.002	0.002	0.008	0.005	0.0003	0.003	0.01	1.8	0.8	5.5	26	120	1	5.6	0.1	0.814333	0.0661026
271	0.6	5	0.2	0.4	4	0.4	0.1	0.2	0.4	0.05	0.2	0.04	0.01	0.007	0.002	0.0002	0.08	0.05	0.0003	0	0.01	1.8	0.8	5.5	26	120	1	5.6	0.01	0.888	0.124403
272	0.6	5	0.2	4	4	0.4	0.1	0.02	0.4	0.05	0.2	0.04	0.1	0.007	0.002	0.0002	0.008	0.05	3e-05	0	0.01	1.8	0.8	5.5	26	120	1	5.6	0.01	0.884	0.0828828
273	0.6	2	0.2	0.4	4	0.4	0.1	0.2	0.4	0.05	0.2	0.4	0.1	0.007	0.002	0.002	0.08	0.05	0.0003	0	0.01	1.8	0.8	5.5	26	120	1	5.6	0.01	1.35133	0.152871
274	0.6	5	0.2	0.4	4	0.4	0.1	0.2	0.4	0.05	0.2	0.04	0.01	0.07	0.002	0.0002	0.08	0.05	0.0003	0	0.01	1.8	0.8	5.5	26	120	1	5.6	0.01	0.848	0.0159652
275	0.6	2	0.2	0.4	4	0.4	0.1	0.02	0.4	0.05	0.2	0.4	0.01	0.07	0.002	0.002	0.08	0.05	3e-05	0	0.01	1.8	0.8	5.5	26	120	1	5.6	0.01	1.068	0.012037
276	0.6	5	0.2	0.4	4	0.4	0.1	0.2	0.4	0.05	0.2	0.04	0.01	0.07	0.002	0.0002	0.08	0.05	3e-05	0	0.01	1.8	0.8	5.5	26	120	1	5.6	0.01	0.895	0.109137
277	0.6	2	0.2	0.4	0.4	0.4	0.1	0.2	0.4	0.05	0.2	0.4	0.1	0.07	0.002	0.0002	0.008	0.05	0.0003	0	0.01	1.8	0.8	5.5	26	120	1	5.6	0.01	1.82433	0.0829471
278	0.6	2	0.2	0.4	0.4	0.4	0.1	0.2	0.4	0.05	0.2	0.04	0.1	0.07	0.002	0.002	0.08	0.05	0.0003	0	0.01	1.8	0.8	5.5	26	120	1	5.6	0.01	1.208	0.120837
279	0.6	2	0.2	0.4	4	0.4	0.1	0.2	0.4	0.05	0.2	0.04	0.1	0.007	0.002	0.002	0.08	0.05	3e-05	0	0.01	1.8	0.8	5.5	26	120	1	5.6	0.01	0.600333	0.0557753
280	0.6	2	0.2	0.4	4	0.4	0.1	0.02	0.4	0.05	0.2	0.04	0.1	0.07	0.002	0.0002	0.008	0.05	3e-05	0	0.01	1.8	0.8	5.5	26	120	1	5.6	0.01	0.678	0.0317105
281	0.6	2	0.2	0.4	4	0.4	0.1	0.2	0.4	0.05	0.2	0.04	0.01	0.07	0.002	0.0002	0.0008	0.05	3e-05	0	0.01	1.8	0.8	5.5	26	120	1	5.6	0.01	0.907	0.068665
282	0.6	2	0.2	0.4	0.4	0.4	0.1	0.02	0.4	0.05	0.2	0.04	0.01	0.07	0.002	0.002	0.08	0.05	0.0003	0	0.01	1.8	0.8	5.5	26	120	1	5.6	0.01	1.28967	0.0276526
283	0.6	5	0.2	0.4	4	0.4	0.1	0.2	0.4	0.05	0.2	0.4	0.1	0.007	0.002	0.0002	0.08	0.05	3e-05	0	0.01	1.8	0.8	5.5	26	120	1	5.6	0.01	0.871333	0.029937
284	0.6	5	0.2	0.4	4	0.4	0.1	0.02	0.4	0.05	0.2	0.04	0.1	0.007	0.002	0.0002	0.0008	0.05	3e-05	0	0.01	1.8	0.8	5.5	26	120	1	5.6	0.01	0.636333	0.0921207
285	0.6	2	0.2	0.4	0.4	0.4	0.1	0.2	0.4	0.05	0.2	0.04	0.01	0.007	0.002	0.002	0.008	0.05	0.0003	0	0.01	1.8	0.8	5.5	26	120	1	5.6	0.01	1.11233	0.337153
286	0.6	5	0.2	4	4	0.4	0.1	0.02	0.4	0.05	0.2	0.04	0.01	0.07	0.002	0.002	0.08	0.05	3e-05	0	0.01	1.8	0.8	5.5	26	120	1	5.6	0.01	0.77	0.0984017
287	0.6	2	0.2	0.4	4	0.4	0.1	0.02	0.4	0.05	0.2	4	0.1	0.07	0.002	0.0002	0.008	0.05	3e-05	0	0.01	1.8	0.8	5.5	26	120	1	5.6	0.01	1.18767	0.0582466
288	0.6	2	0.2	0.4	0.4	0.4	0.1	0.02	0.4	0.05	0.2	0.04	0.1	0.07	0.002	0.002	0.008	0.05	3e-05	0	0.01	1.8	0.8	5.5	26	120	1	5.6	0.01	0.998	0.0941996
289	0.6	5	0.2	4	4	0.4	0.1	0.2	0.4	0.05	0.2	0.04	0.01	0.07	0.002	0.0002	0.08	0.05	3e-05	0	0.01	1.8	0.8	5.5	26	120	1	5.6	0.01	0.765667	0.0673498
290	0.6	2	0.2	0.4	0.4	0.4	0.1	0.2	0.4	0.05	0.2	0.04	0.01	0.07	0.002	0.002	0.0008	0.05	3e-05	0	0.01	1.8	0.8	5.5	26	120	1	5.6	0.01	0.934889	0.0306268
291	0.6	2	0.2	0.4	0.4	0.4	0.1	0.02	0.4	0.05	0.2	0.04	0.01	0.07	0.002	0.002	0.0008	0.05	3e-05	0	0.01	1.8	0.8	5.5	26	120	1	5.6	0.01	0.842889	0.0545772
292	0.6	2	0.2	4	0.4	0.4	0.1	0.2	0.4	0.05	0.2	0.04	0.1	0.07	0.002	0.002	0.008	0.05	0.0003	0	0.01	1.8	0.8	5.5	26	120	1	5.6	0.01	0.662556	0.0252499
293	0.6	2	0.2	4	0.4	0.4	0.1	0.02	0.4	0.05	0.2	0.04	0.1	0.07	0.02	0.002	0.008	0.05	3e-05	0	0.01	1.8	0.8	5.5	26	120	1	5.6	0.01	0.574889	0.104521
294	0.6	2	0.2	4	0.4	0.4	0.1	0.02	0.4	0.05	0.2	0.04	0.1	0.07	0.002	0.002	0.0008	0.05	0.0003	0	0.01	1.8	0.8	5.5	26	120	1	5.6	0.01	0.631222	0.0808057
295	0.6	2	0.2	0.4	0.4	0.4	0.1	0.02	0.4	0.05	0.2	0.04	0.1	0.07	0.02	0.002	0.0008	0.05	3e-05	0	0.01	1.8	0.8	5.5	26	120	1	5.6	0.01	0.398222	0.0598739
296	0.6	2	0.2	0.4	0.4	0.4	0.1	0.2	0.4	0.05	0.2	0.04	0.01	0.07	0.002	0.002	0.008	0.05	0.0003	0	0.01	1.8	0.8	5.5	26	120	1	5.6	0.01	1.03322	0.0637146
297	0.6	2	0.2	4	0.4	0.4	0.1	0.02	0.4	0.05	0.2	0.04	0.01	0.07	0.02	0.002	0.008	0.05	0.0003	0	0.01	1.8	0.8	5.5	26	120	1	5.6	0.01	0.962222	0.029937
298	0.6	2	0.2	0.4	0.4	0.4	0.1	0.2	0.4	0.05	0.2	0.04	0.1	0.07	0.02	0.002	0.0008	0.05	0.0003	0	0.01	1.8	0.8	5.5	26	120	1	5.6	0.01	0.698556	0.073803
299	0.6	2	0.2	4	0.4	0.4	0.1	0.2	0.4	0.05	0.2	0.04	0.01	0.07	0.002	0.002	0.0008	0.05	3e-05	0	0.01	1.8	0.8	5.5	26	120	1	5.6	0.01	0.755889	0.0708378
300	0.6	2	0.2	4	0.4	0.4	0.1	0.2	0.4	0.05	0.2	0.04	0.01	0.07	0.002	0.002	0.008	0.05	3e-05	0	0.01	1.8	0.8	5.5	26	120	1	5.6	0.01	0.881556	0.0320451
301	0.6	2	0.2	0.4	0.4	0.4	0.1	0.2	0.4	0.05	0.2	0.04	0.01	0.07	0.02	0.002	0.008	0.05	0.0003	0	0.01	1.8	0.8	5.5	26	120	1	5.6	0.01	0.942222	0.1659
302	0.6	2	0.2	0.4	0.4	0.4	0.1	0.02	0.4	0.05	0.2	0.04	0.1	0.07	0.002	0.002	0.08	0.05	3e-05	0	0.01	1.8	0.8	5.5	26	120	1	5.6	0.01	0.453556	0.00784573
303	0.6	2	0.2	4	0.4	0.4	0.1	0.02	0.4	0.05	0.2	0.04	0.01	0.07	0.002	0.002	0.08	0.05	0.0003	0	0.01	1.8	0.8	5.5	26	120	1	5.6	0.01	0.877222	0.0559543
304	0.6	2	0.2	0.4	0.4	0.4	0.1	0.02	0.4	0.05	0.2	0.04	0.01	0.07	0.002	0.002	0.0008	0.05	0.0003	0	0.01	1.8	0.8	5.5	26	120	1	5.6	0.01	0.969556	0.0306195
305	0.6	2	0.2	4	0.4	0.4	0.1	0.2	0.4	0.05	0.2	0.04	0.01	0.07	0.02	0.002	0.008	0.05	0.0003	0	0.01	1.8	0.8	5.5	26	120	1	5.6	0.01	0.972556	0.123032
306	0.6	2	0.2	4	0.4	0.4	0.1	0.2	0.4	0.05	0.2	0.04	0.01	0.07	0.02	0.002	0.08	0.05	0.0003	0	0.01	1.8	0.8	5.5	26	120	1	5.6	0.01	0.859556	0.0559126
307	0.6	2	0.2	0.4	0.4	0.4	0.1	0.2	0.4	0.05	0.2	0.04	0.1	0.07	0.02	0.002	0.0008	0.05	3e-05	0	0.01	1.8	0.8	5.5	26	120	1	5.6	0.01	0.606222	0.0130979
308	0.6	2	0.2	0.4	0.4	0.4	0.1	0.2	0.4	0.05	0.2	0.04	0.01	0.07	0.02	0.002	0.008	0.05	3e-05	0	0.01	1.8	0.8	5.5	26	120	1	5.6	0.01	0.926556	0.068975
